# The Molecular Logic of Gtr1/2 and Pib2 Dependent TORC1 Regulation in Budding Yeast

**DOI:** 10.1101/2023.12.06.570342

**Authors:** Jacob H. Cecil, Cristina M. Padilla, Austin A. Lipinski, Paul R. Langlais, Xiangxia Luo, Andrew P. Capaldi

## Abstract

The Target of Rapamycin kinase Complex I (TORC1) regulates cell growth and metabolism in eukaryotes. Previous studies have shown that, in *Saccharomyces cerevisiae*, nitrogen and amino acid signals activate TORC1 via the highly conserved small GTPases, Gtr1/2, and the phosphatidylinositol 3-phosphate binding protein, Pib2. However, it was unclear if/how Gtr1/2 and Pib2 cooperate to control TORC1. Here we report that this dual regulator system pushes TORC1 into at least three distinct signaling states: (i) a Gtr1/2 on, Pib2 on, rapid growth state in nutrient replete conditions; (ii) a Gtr1/2 inhibited, Pib2 on, adaptive/slow growth state in poor-quality growth medium; and (iii) a Gtr1/2 off, Pib2 off, quiescent state in starvation conditions. We suggest that other signaling pathways work in a similar way, to drive a multi-level response via a single kinase, but the behavior has been overlooked since most studies follow signaling to a single reporter protein.
