## Supplementary material for "The Molecular Logic of Gtr1/2 and Pib2 Dependent TORC1 Regulation in Budding Yeast": Table S3

### Sheet: Strain_list
Strain Number (ACY)	Description	Genotype
44	wt a	W303 MATa TRP11-1 can1-100 LEU22-3,112 HIS33-11,15 URA33 GAL+
351	Npr1-FLAG	[ACY044] Npr1-6xGLY-3xFLAG-HIS3
397	Par32-Myc	[ACY044]Par32-13xMyc-KAN
627	gtr1∆ Par32-Myc	[ACY397]Gtr1::HIS3 Par32-13x-KAN
1134	pib2∆	[ACY044]Pib2::KAN
1525	gtr2∆	[ACY045]Gtr2::Nat
1958	pib2∆	[ACY044]Pib2::LEU2
2022	Pib2∆NID	[ACY044]Pib2∆NID (135-635)
2047	ser3∆	[ACY045]Ser3::LEU2
2120	Ser33S7A	[ACY044]Ser33[S20, S22, S27, T28, S29, T31, S33]-A , S/T7A
2121	Ser33S7A ser3∆	[ACY2120]Ser33-S7A Ser3::KAN
2125	Ser33S7D	[ACY044]Ser33[S20, S22, S27, T28, S29, T31, S33]-D , S/T7D
2126	Ser33S7Dser3∆	[ACY2125]Ser33-S7D Ser3::KAN
2134	Ser33-FLAG	[ACY044]Ser33-6xGLY-3xFLAG-HIS3
2147	Ser33S7A-FLAG	[ACY2120]Ser33-S7A-6xGLY-3xFLAG-HIS3
2162	pib2∆ Ser33-FLAG	[ACY2134]Ser33-6xGLY-3xFLAG-HIS3 Pib2::LEU2
2227	ser33∆	[ACY044]Ser33::LEU2
2232	ser3∆ser33∆	[ACY2227]Ser33::LEU2 Ser3::KAN
2743	gtr1∆	[ACY044]Gtr1::URA3
2744	gtr1∆gtr2∆	[ACY2743]Gtr1::URA3 Gtr2::Nat
2824	GTR1-OFF GTR2-OFF	[ACY1865] GTR1[S20L] Gtr2[Q66L]
3256	HA-Ser33 GFP-Pib2	[ACY1715] 3xHA-Ser33 GFP-Pib2
3275	Pib2∆NID gtr1∆	[ACY2022]Pib2∆NID (135-635) Gtr1::URA3
3278	Sch9-HA	[ACY359]Sch9-3xHA-TRP1 pHLU
3354	Par32-Myc	[ACY397]Par32-13xMyc-KAN pHLU TRP1
3393	HA-Ser33	[ACY044] 3xHA-Ser33
3395	Ser33-FLAG Pib2∆NID	[ACY2022] Ser33-6xGLY-3xFLAG-HIS3 Pib2∆NID (135-635)
3404	pib2∆ Par32-Myc	[ACY397]Pib2::TRP1 Par32-13x-KAN
3410	HA-Ser33 Gtr1-Myc	[ACY3393]3xHA-Ser33 Gtr1-13xMyc-TRP1
3424	pib2∆ Sch9-HA	[ACY1593] Pib2::LEU2 Sch9-3xHA-TRP1 pHU
3588	npr1∆ Sch9-HA	[ACY3578] Npr1::TRP1 Par32-13xMyc-Kan pHLU
3609	Stb3-GFP Htb2-mRuby	[ACY3505 + ACY3526] Stb3-GFP-KAN Htb2-Ruby-URA3 TRP1 pLH
3610	Tod6-GFP Htb2-mRuby	[ACY1512+1515] Tod6-GFP-His Htb2-Ruby-URA3 TRP1 pL
3642	Par32-Myc GTR1-ON GTR2-ON	[ACY1756]Par32-13xMyc-TRP1 Gtr1[Q65L] Gtr2[S23L] pHLU
3644	npr1∆ Par32-Myc	[ACY3337] Npr1::TRP1 Par32-13xMyc-Kan pHLU
3648	Ser33-FLAG pib2∆NID	[ACY2022]Ser33-6xGLY3xFLAG-HIS3 pib2∆NID
3648	Ser33-FLAG Pib2∆CAD	[ACY2023] Ser33-6xGLY-3xFLAG-HIS3 Pib2∆NID (1-620)
3650	GTR1-OFF GTR2-OFF Sch9-HA pHLU	[ACY3409] GTR1[S20L] Gtr2[Q66L] Sch9-3xHA-TRP1 pHLU
3311	Ser33-3xFLAG	[ACY2134]Ser33-6xGLY-3xFLAG-HIS3 TRP1 pLU
3312	Ser33S7A-3xFLAG	[ACY2147]Ser33S7A-6xGLY-3xFLAG-HIS3 TRP1 pLU

### Sheet: Intermediates
Strain Number (ACY)		Description
45	wt α	W303 MATα TRP11-1 can1-100 LEU22-3,112 HIS33-11,15 URA33 GAL+
359	Sch9-HA	[ACY044]Sch9-3xHA-TRP1
624	gtr1∆ Sch9-HA	[ACY359] Gtr1::His Sch9-3xHA-TRP1
1512	Tod6-GFP	[ACY045]Tod6-GFP-HIS3
1515	Htb2-mRuby	[ACY044]Htb2-mRuby-URA3
1593	pib2∆ Sch9-HA	[ACY359] Pib2::LEU2 Sch9-3xHA-TRP1
1756	GTR2-ON	[ACY044] Gtr1[Q65L]
1865	GTR1-OFF	[ACY044] GTR1[S20L]
1945	GTR1-ON GTR2-ON	[ACY1756] Gtr1[Q65L] Gtr2[S23L]
2023	Pib2∆CAD	[ACY044]Pib2∆NID (1-620)
3337	Par32-Myc	[ACY3337] pHLU Par32-13xMyc-Kan
3408	gtr1∆ Sch9-HA pHL	[ACY359] Gtr1::His Sch9-3xHA-TRP1 pHL
3409	GTR1-OFF GTR2-OFF Sch9-HA	[ACY2824] GTR1[S20L] Gtr2[Q66L] Sch9-3xHA-TRP1
3505	Stb3-GFP	[ACY044] Stb3-GFP-KAN
3526	Htb2-mRuby	[ACY045]Htb2-mRuby-URA3
3565	npr1∆	[ACY044] Npr1::TRP1
3578	npr1∆ Sch9-HA	[ACY3565] Npr1::TRP1 Sch9-3xHA-Kan
3642	Par32-Myc GTR1-ON GTR2-ON	[ACY1756]Par32-13xMyc-TRP1 Gtr1[Q65L] Gtr2[S23L]
